# Cross-order detection of bacteriophage transduction in communities using ribosomal RNA barcoding

**DOI:** 10.1101/2025.05.03.652062

**Authors:** Zachary W. LaTurner, Matt J. Dysart, Samuel K. Schwartz, Elizabeth Zeng, James Chappell, Jonathan J. Silberg, Lauren B. Stadler

## Abstract

Bacteriophages (phages) facilitate gene transfer and microbial evolution in all ecosystems and have applications as tools for engineering microbiomes and as antimicrobials. Historic efforts to map phage hosts, such as plaque assays, are limited to culturable bacteria, are low throughput, and are hard to apply in environmentally-relevant contexts. To overcome these limitations, a synthetic ribozyme that stores information about DNA uptake in 16S ribosomal RNA (rRNA) was used to identify phage-host interactions by integrating the ribozyme into phage-plasmid P1 and performing targeted 16S rRNA sequencing following transduction. Experiments in synthetic and wastewater communities revealed Aeromonadales as a novel P1 host order and transduction of P1 into pathogens. Host range varied across phagemids with different origins of replication and phage particles with different tail fibers. This work shows how autonomous barcoding can be used in phages to identify the molecular controls on their host range in communities.
