## Supplementary Tables for "Cross-order detection of bacteriophage transduction in communities using ribosomal RNA barcoding"

### Sheet: Table S1 - Plasmids, Phagemids,
Category	Name	Name in Paper	Figure	Use	Architecture
Plasmid	pZWLint011	N/A	N/A	Insert a RAM cassette into the genome of P1.	KanR - pBBR1 - Insulator - Promoter - gRNA - Cas/Tn7 - RAM Payload - Insulator
	pMJD068		1e	Original, mobilizable RAM plasmid	KanR - pBBR1 - Insulator - PCymR - RAM - Terminator - Insulator
	pZWL071	Lysis Plasmid	1b, 1c	Contains coi lysis gene under arabinose inducible expression	ChlR - pSC101 - Insulator - araC - ParaC - coi - Insulator
	pSKS5010		4a, 4b	Contains coi lysis gene under arabinose inducible expression and Sc, Sv, U tail fiber components.	ChlR - Terminator - Late P1 Promoter - Sc - Sv - U - Terminator - pSC101 - Terminator - araC - ParaC - coi - Insulator
	pSKS5011		4a, 4b	Contains coi lysis gene under arabinose inducible expression and Sc, Sv', U' tail fiber components.	ChlR - Terminator - Late P1 Promoter - Sc - Sv' - U' - Terminator - pSC101 - Terminator - araC - ParaC - coi - Insulator
Phagemid	pZWL064	pBBR1	1b-g, 2a, 2c, 2d, 3b-g, 4b-h	Phagemid with RAM and pBBR1 oriR.	AmpR - P1 pac - pBBR1 - Insulator - PCymR - RAM - Terminator - Insulator
	pZWL070	mini P1	1b-g, 2a, 2c, 2d, 3b-g	Phagemid with RAM and P1 oriR.	AmpR - P1 pac - P1 oriR - Insulator - PCymR - RAM - Terminator - Insulator
Phage	P1	P1 (P1 vs P1vZ specificed in context)	1e, 1f	Negative control for comparing to P1 with RAM.	P1
	P1vZ	P1 (P1 vs P1vZ specificed in context)	1b-g, 2a, 2c, 2d, 3b-g	P1 containing TmpR and RAM expression cassette. See Fig. S1a for location.	P1 - Transposon Left End - Insulator - PcymR - TmpR - RiboJ - RAM - Insulator - Transposon Right End
	CM01		1c, S2	P1 containing KanR to allow for characterization of phagemid and phage genome containing phage particles via selective plating. KanR is located at the same site as the TmpR and RAM expression cassette in P1vZ	P1 - KanR
	P1ΔS-cin		4b	P1 with the tail fiber coding regions, consisting of Sc, Sv, U, Sv', U' and cin, removed.	P1ΔS-cin

### Sheet: Table S2 - Oligos
Assay			Forward Primer		Reverse Primer		Probe
	Target	Figure	Name	Sequence (5'-3')	Name	Sequence (5'-3')	Name	Sequence (5'-3')	Comments
RT-qPCR	Spliced product	1e, 1g, 2c, 3b, 3g, 4b, 4c	qRM17	AGTCGGAATCGCTAGTAATCG	qRM14	TGTAGGTCCCGTCATCTTTG	qRMpr1	CGGTGAATATGGTGTTCAATGCTTTTCCC
	Barcode	Data not shown	qRM18	CGACACAATCTGTCCTTTCG	qRM19	TTGTAGAGCTCATCCATGCC	qRMpr2	CAACGAAAAGCGTGACCACATGGT
	16S	Data not shown	qRM05	CTAGCTGGTCTGAGAGGATG	qRM16	TGTGCAATATTCCCCACTGC	N/A	N/A	Dye based
RT-PCR	Spliced product	2d, 3c-f, 4d-h	oRM020	acactctttccctacacgacgctcttccgatctGCAACGCGAAGAACCTTACC	oRM021	gactggagttcagacgtgtgctcttccgatctAAGTCATGCCGTTTCATGTGATC	N/A	N/A	Spliced product and 16S use the same forward primer. Partial adapters (in lowercase) included for amplicon sequencing.
	16S	S5, S7	oRM020	acactctttccctacacgacgctcttccgatctGCAACGCGAAGAACCTTACC	oRM018	gactggagttcagacgtgtgctcttccgatcTGACGGGCGGTGWGTRCA	N/A	N/A	Spliced product and 16S use the same forward primer. Partial adapters (in lowercase) included for amplicon sequencing.

### Sheet: Table S3 - Strains
Species	Designation	Figures
Escherichia coli	MG1655	1e, 1f, 1g, 2b, 2c, 2d, 3g, 4b
Citrobacter freundii	ATCC 8090	1f, 1g, 2b, 2c, 2d
Klebsiella pneumoniae	ATCC 10031	1f, 1g, 2b, 2c, 2d
Shigella flexneri	ATCC 12022	1f, 1g, 2b, 2c, 2d
Enterobacter cloacae	ATCC 13047	2c, 2d
Salmonella enterica	ATCC 13314	2c, 2d
Shigella sonnei	ATCC 9290	2c, 2d
Pseudomonas aeruginosa	PAO1	2b, 2c, 2d
Aeromonas hydrophila	TN-97-08 (Lab isolate)	3g, S6
Shigella flexneri 2a	ATCC 29903	4b
